# FunctionaL Assigning Sequence Homing (FLASH) maps phenotype to sequence with deep and machine learning

**DOI:** 10.64898/2026.04.04.715981

**Authors:** Daniel J. Cotter, Marie-Claire Harrison, Arjun Rustagi, Peter L. Wang, Marek Kokot, Allison F. Carey, Sebastian Deorowicz, Julia Salzman

## Abstract

Genome-wide association studies (GWAS) map genetic variation to a reference genome and correlate variants to phenotypes. Yet, GWAS and similar procedures have limitations, including an inability to predict phenotype on variants never seen during the discovery phase and difficulty integrating structural variants. Deep and machine learning alternatives have not been successful at consistent prediction of resistance phenotypes (Hu et al. 2024). Here, we introduce FLASH: a new interpretable, statistically-based deep learning framework that operates directly on raw sequencing reads. In over 35,000 isolates of bacteria, fungi and viruses, FLASH achieves uniformly high accuracy on independent test data, including on variation never seen in training, meeting or exceeding bespoke state of the art methods. FLASH identifies canonical drug targets ab initio and new pan-species predictors of virulence, including those lacking annotation and those only partially aligned to NCBI reference databases. Further, FLASH can predict phenotypes beyond the possibility of GWAS, such as bacterial host range of phage, a task that to our knowledge is impossible today. FLASH is simple to run, highly efficient and constitutes a new approach for predicting gene function and phenotype across the tree of life. It is especially valuable when bioethical concerns and the vast genetic complexity of pathogenic microbes limit the feasibility of experimental validation.
