## Supplementary material for "FunctionaL Assigning Sequence Homing (FLASH) maps phenotype to sequence with deep and machine learning": Supp. File S1

### Sheet: Sheet 1
metadata_category	feature	accuracy	train_accuracy	sensitivity	specificity	confusion_matrix	classes	coefficients	cluster	max_coef	anno
ampicillin_RIS	cluster_12728_embedding_40	0.9917	0.9663	0.958	0.9951	{1423,7;6,137}	[I/R,S]	[0.0005062123171057975,-0.0005062123171057969]	cluster_12728	0.000506212	[[54mer_12728: GACAAAGTAACAGAAGCAGCAAAATCAACAGGACAATTTGCTTCACGCCAAACA : : 1: 0, 2: 0, 3: 0, 4: 0, U: 19, P: 0, N: 0 ]];[[54mer_158494: GACAAAGTAACAGAAGCAGCAAAATCAACTGGACAATTTGCTTCACGCCAAACA : : 1: 0, 2: 0, 3: 0, 4: 0, U: 19, P: 0, N: 0 ]];[[54mer_162925: GACAAAGTAACAGAAGCAGCAAAATCANNNNNNNNNNNNNNNNNNNNNNNNNNN : : 1: 0, 2: 0, 3: 0, 4: 0, U: 5, P: 0, N: 14 ]];[[54mer_88683: AGACAAAGTAACAGAAGCAGCAAAA…
ampicillin_RIS	cluster_18837_embedding_76	0.9917	0.9663	0.958	0.9951	{1423,7;6,137}	[I/R,S]	[-0.001140266439170774,0.0011402664391707749]	cluster_18837	0.00114027	[[54mer_139163: AGTGATTGTTGCTTCATGGAGTAACATTAAAGTTAAAAATTTTTTATTATTCTA : : 1: 0, 2: 0, 3: 0, 4: 0, U: 14, P: 5, N: 0 ]];[[54mer_165754: AGTGATTGTTGCTTCATGGAGTAACATTAAAAGTGAACTACTCACCACTTAGCT : : 1: 0, 2: 0, 3: 0, 4: 0, U: 19, P: 0, N: 0 ]];[[54mer_18837: AGTGATTGTTGCTTCATGGAGTAACATTAAAATTAAAAATTTTTTATTATTCTA : : 1: 0, 2: 0, 3: 0, 4: 0, U: 14, P: 5, N: 0 ]];[[54mer_200019: AGTGATTGTTGCTTCATGGAGTAA…
ampicillin_RIS	cluster_21509_embedding_41	0.9917	0.9663	0.958	0.9951	{1423,7;6,137}	[I/R,S]	[5.806459631307949e-05,-5.806459631307947e-05]	cluster_21509	5.80646e-05	[[54mer_129446: ACCCGCTTCTACAATATTATGTGGATTCTACGACACATGAAATTATACTTTCTT : 2:<0:19>:""Drugs.Tetracyclines.Tetracycline_resistance_ribosomal_protection_proteins.fasta"" : 1: 0, 2: 19, 3: 0, 4: 0, U: 0, P: 0, N: 0 ]];[[54mer_21509: ACCCGCTTCTACAATATTATGTGGATTCTACGACACATGAAATCATACTTTCTT : 2:<0:19>:""Drugs.Tetracyclines.Tetracycline_resistance_ribosomal_protection_proteins.fasta"" : 1: 0, 2: 19, 3: 0, …
ampicillin_RIS	cluster_28538_embedding_88	0.9917	0.9663	0.958	0.9951	{1423,7;6,137}	[I/R,S]	[-0.0007193960234167385,0.0007193960234167404]	cluster_28538	0.000719396	[[54mer_28538: GATTGTGCTAAACCCTTCTGCTGTTTTNNNNNNNNNNNNNNNNNNNNNNNNNNN : : 1: 0, 2: 0, 3: 0, 4: 0, U: 5, P: 0, N: 14 ]];[[54mer_73221: GATTGTGCTAAACCCTTCTGCTGTTTTTCATTTTATCGGTTATCTGATCACTGC : : 1: 0, 2: 0, 3: 0, 4: 0, U: 19, P: 0, N: 0 ]];[[54mer_95601: GATTGTGCTAAACCCTTCTGCTGTTTTTCATTTTATCGGTTATCTGATCACCGC : : 1: 0, 2: 0, 3: 0, 4: 0, U: 19, P: 0, N: 0 ]]
ampicillin_RIS	cluster_30189_embedding_1	0.9917	0.9663	0.958	0.9951	{1423,7;6,137}	[I/R,S]	[0.0001702057924034391,-0.0001702057924034389]	cluster_30189	0.000170206	[[54mer_146364: GTATAAAATTGTTGGGAGTATTCCTTACCATTTAAGCACACAAATTATTAAAAA : 2:<0:19>:""Drugs.MLS.23S_rRNA_methyltransferases.fasta"" : 1: 0, 2: 19, 3: 0, 4: 0, U: 0, P: 0, N: 0 ]];[[54mer_171158: GTATAAAATTGTTGGGAGTATTCCTTACAATTTAAGCACACAAATTATTAAAAA : 2:<0:6>:""Drugs.MLS.23S_rRNA_methyltransferases.fasta"", 1:<6:3>:""(MEG_2799.Drugs.MLS.23S_rRNA_methyltransferases.ERMB)"", 2:<9:10>:""Drugs.MLS.23S_…
ampicillin_RIS	cluster_30860_embedding_107	0.9917	0.9663	0.958	0.9951	{1423,7;6,137}	[I/R,S]	[-0.000810931638635333,0.000810931638635333]	cluster_30860	0.000810932	[[54mer_105052: CCGTACAAATAAATAGGCATCGTGAGGNNNNNNNNNNNNNNNNNNNNNNNNNNN : : 1: 0, 2: 0, 3: 0, 4: 0, U: 5, P: 0, N: 14 ]];[[54mer_30860: CCGTACAAATAAATAGGCATCGTGAGGATTCCCAAGATCAGCATACGAGCCAAG : : 1: 0, 2: 0, 3: 0, 4: 0, U: 19, P: 0, N: 0 ]];[[54mer_74854: CCGTACAAATAAATAGGCATCGTGAGGATTCCCAGGATCAGCATACGAGCCAAG : : 1: 0, 2: 0, 3: 0, 4: 0, U: 19, P: 0, N: 0 ]];[[54mer_96445: CCCCGTACAAATAAATAGGCATCGTG…
ampicillin_RIS	cluster_33681_embedding_60	0.9917	0.9663	0.958	0.9951	{1423,7;6,137}	[I/R,S]	[0.0016013399843631982,-0.0016013399843632034]	cluster_33681	0.00160134	[[54mer_194710: TTCCATGTTACAATCGCTTTGCAATCGATCTCACAAAAAGGAATCTGGAGAGAA : : 1: 0, 2: 0, 3: 0, 4: 0, U: 19, P: 0, N: 0 ]];[[54mer_215348: TTCCATGTTACAATCGCTTTGCAATCGATCTCGCAAAAAGGAATCTGGAGGGAA : : 1: 0, 2: 0, 3: 0, 4: 0, U: 19, P: 0, N: 0 ]];[[54mer_33681: TTCCATGTTACAATCGCTTTGCAATCGNNNNNNNNNNNNNNNNNNNNNNNNNNN : : 1: 0, 2: 0, 3: 0, 4: 0, U: 5, P: 0, N: 14 ]];[[54mer_76712: TTCCATGTTACAATCGCTTTGCAAT…
ampicillin_RIS	cluster_35244_embedding_77	0.9917	0.9663	0.958	0.9951	{1423,7;6,137}	[I/R,S]	[-0.012104795143419868,0.012104795143419885]	cluster_35244	0.0121048	[[54mer_111790: CTTTTTCATCCTGTTTTTCTTTGATTTNNNNNNNNNNNNNNNNNNNNNNNNNNN : 1:<0:5>:""(MEG_8461.Drugs.betalactams.Penicillin_binding_protein.PBP5.RequiresSNPConfirmation)"", : 1: 5, 2: 0, 3: 0, 4: 0, U: 0, P: 0, N: 14 ]];[[54mer_151139: CTTTTTCATCCTGTTTTTCTTTGATTTCCGCTGTACCAGTTTTTGCTGCCAACG : 1:<0:13>:""(MEG_8461.Drugs.betalactams.Penicillin_binding_protein.PBP5.RequiresSNPConfirmation)"", : 1: 13, …
ampicillin_RIS	cluster_36549_embedding_106	0.9917	0.9663	0.958	0.9951	{1423,7;6,137}	[I/R,S]	[8.98930558195454e-05,-8.989305581954541e-05]	cluster_36549	8.98931e-05	[[54mer_117971: TGAGAAGGAAATTATTGAGCTTGGAACACTATAAGTTTTTTCTGCAAGCTCTCT : : 1: 0, 2: 0, 3: 0, 4: 0, U: 13, P: 6, N: 0 ]];[[54mer_131195: TGAGAAGGAAATTATTGAGCTTGGAACAGTATCCAAAACAAAAGTTTACTTAAG : : 1: 0, 2: 0, 3: 0, 4: 0, U: 19, P: 0, N: 0 ]];[[54mer_36549: TGAGAAGGAAATTATTGAGCTTGGAACNNNNNNNNNNNNNNNNNNNNNNNNNNN : : 1: 0, 2: 0, 3: 0, 4: 0, U: 5, P: 0, N: 14 ]]
ampicillin_RIS	cluster_37968_embedding_113	0.9917	0.9663	0.958	0.9951	{1423,7;6,137}	[I/R,S]	[-0.000316528776679958,0.000316528776679957]	cluster_37968	0.000316529	[[54mer_155716: AAAGGGAAAGAGAACAGTTTCTTGTTTGCTTTCCATCCTGATAACCAAGGTTAT : 1:<0:8>:""(MEG_8461.Drugs.betalactams.Penicillin_binding_protein.PBP5.RequiresSNPConfirmation)"", : 1: 8, 2: 0, 3: 0, 4: 0, U: 11, P: 0, N: 0 ]];[[54mer_37968: AAAGGGAAAGAGAACAGTTTCTTGTTTGCTTTCAATCCTGATAACCAAGGTTAT : 1:<0:9>:""(MEG_8461.Drugs.betalactams.Penicillin_binding_protein.PBP5.RequiresSNPConfirmation)"", : 1: 9, 2: …
streptomycin_RIS	cluster_10430_embedding_20	0.9776	0.9723	0.9797	0.9744	{610,16;19,918}	[I/R,S]	[0.0002991707944523981,-0.00029917079445239734]	cluster_10430	0.000299171	[[54mer_10430: TTCAAAAAAATGTAAGTCTTGTCCACTATACAAAGCGCGGCTGTCTTCTGTCAA : : 1: 0, 2: 0, 3: 0, 4: 0, U: 16, P: 3, N: 0 ]];[[54mer_138234: TTCAAAAAAATGTAAGTCTTGTCCACTATACCAAGCACGGCTGTCTTCTGCCAA : : 1: 0, 2: 0, 3: 0, 4: 0, U: 16, P: 3, N: 0 ]];[[54mer_156353: TTCAAAAAAATGTAAGTCTTGTCCACTATACAAAGCTCGGCTGTCTTCTGTCAA : : 1: 0, 2: 0, 3: 0, 4: 0, U: 16, P: 3, N: 0 ]];[[54mer_162845: TTCAAAAAAATGTAAGTCTTGTCC…
streptomycin_RIS	cluster_1544_embedding_100	0.9776	0.9723	0.9797	0.9744	{610,16;19,918}	[I/R,S]	[0.0006819366880237588,-0.0006819366880237592]	cluster_1544	0.000681937	[[54mer_133761: CAATTTTGTTTCTTGATCTTGTCTAGCAGCTTCTAAATCTTGATTCAGCTCATT : : 1: 0, 2: 0, 3: 0, 4: 0, U: 19, P: 0, N: 0 ]];[[54mer_1544: CAATTTTGTTTCTTGATCTTGTCTAGCTGATTCTAAAGCTTGGTTCAGCTCATT : : 1: 0, 2: 0, 3: 0, 4: 0, U: 19, P: 0, N: 0 ]];[[54mer_162166: CAATTTTGTTTCTTGATCTTGTCTAGCNNNNNNNNNNNNNNNNNNNNNNNNNNN : : 1: 0, 2: 0, 3: 0, 4: 0, U: 5, P: 0, N: 14 ]];[[54mer_84565: CAATTTTGTTTCTTGATCTTGTCTAG…
streptomycin_RIS	cluster_30335_embedding_106	0.9776	0.9723	0.9797	0.9744	{610,16;19,918}	[I/R,S]	[-0.003379249757070197,0.003379249757070199]	cluster_30335	0.00337925	[[54mer_160565: ACTCAATTGGAAAATATGATTTACTAACTATTTTTACACATAAAACGATAAAGT : : 1: 0, 2: 0, 3: 0, 4: 0, U: 19, P: 0, N: 0 ]];[[54mer_30335: ACTCAATTGGAAAATATGATTTACTAACTATTTTTACACATAAAACCGTTTTTG : : 1: 0, 2: 0, 3: 0, 4: 0, U: 19, P: 0, N: 0 ]];[[54mer_74495: ACTCAATTGGAAAATATGATTTACTAANNNNNNNNNNNNNNNNNNNNNNNNNNN : : 1: 0, 2: 0, 3: 0, 4: 0, U: 5, P: 0, N: 14 ]]
streptomycin_RIS	cluster_30561_embedding_89	0.9776	0.9723	0.9797	0.9744	{610,16;19,918}	[I/R,S]	[-0.004815406189178367,0.00481540618917838]	cluster_30561	0.00481541	[[54mer_146393: AATTCAGACTCATTTGACCTGACAGCGATTAATCAAATTGCTACAGAATTGGAT : : 1: 0, 2: 0, 3: 0, 4: 0, U: 19, P: 0, N: 0 ]];[[54mer_30561: AATTCAGACTCATTTGACCTGACAGCGATTAATCAAATTGCTACAGAGTTGGAT : : 1: 0, 2: 0, 3: 0, 4: 0, U: 19, P: 0, N: 0 ]];[[54mer_74652: AATTCAGACTCATTTGACCTGACAGCGNNNNNNNNNNNNNNNNNNNNNNNNNNN : : 1: 0, 2: 0, 3: 0, 4: 0, U: 5, P: 0, N: 14 ]]
streptomycin_RIS	cluster_31167_embedding_115	0.9776	0.9723	0.9797	0.9744	{610,16;19,918}	[I/R,S]	[0.00431722046081287,-0.004317220460812855]	cluster_31167	0.00431722	[[54mer_148535: TCAAAAGTTTCAAGCAGTTTTATAGCTTTCTTTTCGTTGATACAATAAGCATTA : : 1: 0, 2: 0, 3: 0, 4: 0, U: 19, P: 0, N: 0 ]];[[54mer_31167: TCAAAAGTTTCAAGCAGTTTTATAGCTTTCTTTTCGTTAATGCAATAAGCATTA : : 1: 0, 2: 0, 3: 0, 4: 0, U: 19, P: 0, N: 0 ]];[[54mer_75073: TCAAAAGTTTCAAGCAGTTTTATAGCTNNNNNNNNNNNNNNNNNNNNNNNNNNN : : 1: 0, 2: 0, 3: 0, 4: 0, U: 5, P: 0, N: 14 ]]
streptomycin_RIS	cluster_31563_embedding_18	0.9776	0.9723	0.9797	0.9744	{610,16;19,918}	[I/R,S]	[0.00034285794500387367,-0.0003428579450038738]	cluster_31563	0.000342858	[[54mer_148549: AGAAAGCTATAAAACTGCTTGAAACTTTTGAACATAAACCTGAAAAATATACCG : : 1: 0, 2: 0, 3: 0, 4: 0, U: 19, P: 0, N: 0 ]];[[54mer_31563: AGAAAGCTATAAAACTGCTTGAAACTTTTGAATATAAACCTGAAAAATATGCCG : : 1: 0, 2: 0, 3: 0, 4: 0, U: 19, P: 0, N: 0 ]];[[54mer_75366: AGAAAGCTATAAAACTGCTTGAAACTTNNNNNNNNNNNNNNNNNNNNNNNNNNN : : 1: 0, 2: 0, 3: 0, 4: 0, U: 5, P: 0, N: 14 ]]
streptomycin_RIS	cluster_33667_embedding_78	0.9776	0.9723	0.9797	0.9744	{610,16;19,918}	[I/R,S]	[0.001753093510742058,-0.0017530935107420605]	cluster_33667	0.00175309	[[54mer_146597: ATACACTGGTAAAACCGGCTGCCTGGATAGCACATATGCCGCTGATATAGAAGA : 2:<0:19>:""Drugs.Aminoglycosides.Aminoglycoside_O-nucleotidyltransferases.fasta"" : 1: 0, 2: 19, 3: 0, 4: 0, U: 0, P: 0, N: 0 ]];[[54mer_199659: ATACACTGGTAAAACCGGCTGCCTGGATAGCACATATGCCTCTGATATAGAAGA : 2:<0:12>:""Drugs.Aminoglycosides.Aminoglycoside_O-nucleotidyltransferases.fasta"", : 1: 0, 2: 12, 3: 0, 4: 0, U: 7, P: 0, N:…
streptomycin_RIS	cluster_34346_embedding_111	0.9776	0.9723	0.9797	0.9744	{610,16;19,918}	[I/R,S]	[0.0011504730732488785,-0.0011504730732488778]	cluster_34346	0.00115047	[[54mer_151114: TAGTTCTTGCCTACACTTAATTTAAAGCCTGTTTCGATGCCGACCTTCCATGAT : 2:<0:19>:""Drugs.Aminoglycosides.Aminoglycoside_O-nucleotidyltransferases.fasta"" : 1: 0, 2: 19, 3: 0, 4: 0, U: 0, P: 0, N: 0 ]];[[54mer_175962: TAGTTCTTGCCTACACTTAATTTAAAGCCTGTTTCGATGCCGACCTTCCACGAC : 2:<0:17>:""Drugs.Aminoglycosides.Aminoglycoside_O-nucleotidyltransferases.fasta"", : 1: 0, 2: 17, 3: 0, 4: 0, U: 2, P: 0, N:…
streptomycin_RIS	cluster_34768_embedding_4	0.9776	0.9723	0.9797	0.9744	{610,16;19,918}	[I/R,S]	[-7.340777505886213e-05,7.340777505886191e-05]	cluster_34768	7.34078e-05	[[54mer_148700: AAAGTTATTTATCTCCGATACAATTTCATTCACTTCATTATAAAGCTTCTCGGT : : 1: 0, 2: 0, 3: 0, 4: 0, U: 19, P: 0, N: 0 ]];[[54mer_34768: AAAGTTATTTATCTCCGATACAATTTCATTCACTTCTTTATAAAGTTTCTCGGT : : 1: 0, 2: 0, 3: 0, 4: 0, U: 19, P: 0, N: 0 ]];[[54mer_77350: AAAGTTATTTATCTCCGATACAATTTCNNNNNNNNNNNNNNNNNNNNNNNNNNN : : 1: 0, 2: 0, 3: 0, 4: 0, U: 5, P: 0, N: 14 ]]
